# Extracellular Matrix-Induced Genes May Reduce Response to Rapamycin in LAM

**DOI:** 10.1101/2024.05.16.594484

**Authors:** D Clements, R Babaei-Jadidi, J Johnson, S Miller, N Shah, JMB Sand, DJ Leeming, LA Borthwick, AJ Fisher, A Dufour, SR Johnson

## Abstract

**Rationale:** Lymphangioleiomyomatosis (LAM) is a rare cystic lung disease driven by nodules containing TSC2^-/-^ ‘LAM cells’ and recruited LAM associated fibroblasts (LAFs). Although rapamycin reduces lung function loss, some patients continue to decline meaning additional therapies are needed.

**Objectives:** To investigate how the LAM nodule environment affects LAM cell proliferation and the response to rapamycin.

**Methods:** Changes in advanced LAM were identified using shotgun proteomics and immunohistochemistry in tissue from carefully phenotyped patients. Genes potentially associated with rapamycin insensitivity of cells grown on LAF-derived extracellular matrix were identified by RNA sequencing and validated using repurposed pharmacologic inhibitors.

**Main Results:** More advanced disease was associated with increasing nodules adjacent to lung cysts and greater decline in forced expiratory volume in 1 sec (FEV_1_) when treated with rapamycin (p=0.005). In late-stage LAM, proteomics identified upregulation of pathways associated with accumulation of activated fibroblasts, including extracellular matrix deposition, glucose metabolism and the actin cytoskeleton. Picrosirius red staining and immunohistochemistry confirmed deposition of extracellular matrix within LAM nodules. The growth of TSC2^-/-^ model LAM cells was increased on LAF-derived extracellular matrix (LAF ECM), and incompletely supressed by rapamycin (p<0.0001). RNA sequencing of cells grown on LAF ECM identified upregulation of pathways driving cell cycle control, transcription and metabolism in cells. Tractable, pro-proliferative, rapamycin insensitive genes included *CDK7*, *GAS6* and *PLAU.* Repurposed inhibitors of these pathways inhibited LAM cell proliferation and enhanced the anti-proliferative effect of rapamycin.

**Conclusions:** Extracellular matrix deposited by LAM associated fibroblasts upregulates expression of genes which potentially blunt the response to rapamycin, but offer additional therapeutic opportunities for patients with established LAM.
