## Supplementary Table 1 for "Extracellular Matrix-Induced Genes May Reduce Response to Rapamycin in LAM"

### Sheet: GO__2023_table
Cellular Component	Term	Overlap	P-value	Adjusted P-value	Genes
	Intracellular Organelle Lumen (GO:0070013)	22/856	1.80785e-15	1.48244e-13	HSPA9;GPI;GSN;COL14A1;PGAM1;BGN;PRELP;LAMC1;HBA1;ARPC5;HSPG2;DCN;HSPD1;HADHA;LGALS1;PKM;ALDH1B1;COL6A2;COL6A1;COL6A3;ALDOA;VCL
	Collagen-Containing Extracellular Matrix (GO:0062023)	15/373	2.15499e-13	8.83545e-12	TNXB;COL14A1;BGN;PRELP;LAMC1;HSPG2;DCN;HNRNPM;LGALS1;PKM;COL6A2;COL6A1;ANXA6;COL6A3;TGM2
	Focal Adhesion (GO:0005925)	15/387	3.67275e-13	1.00388e-11	HSPA9;GSN;ACTN1;ACTN4;ARPC5;HSPG2;ACTB;PDLIM1;ANXA6;MYH9;FLNA;VIM;TLN1;VCL;TGM2
	Cell-Substrate Junction (GO:0030055)	15/395	4.93497e-13	1.01167e-11	HSPA9;GSN;ACTN1;ACTN4;ARPC5;HSPG2;ACTB;PDLIM1;ANXA6;MYH9;FLNA;VIM;TLN1;VCL;TGM2
	Actin Cytoskeleton (GO:0015629)	13/327	1.21853e-11	1.99839e-10	GSN;ACTN1;TPM2;TPM1;ACTN4;ARPC5;ACTB;MYLK;CALD1;CROCC;MYH9;FLNA;ALDOA
	Cytoskeleton (GO:0005856)	16/599	1.51579e-11	2.07157e-10	GSN;TPM2;TPM1;ACTN4;ARPC5;ACTB;MYLK;PDLIM1;CALD1;CROCC;MYH9;FLNA;VIM;ALDOA;GAPDH;VCL
	Secretory Granule Lumen (GO:0034774)	10/316	3.15218e-08	3.69256e-07	GPI;PKM;CYB5R3;GSN;PGAM1;ACTN1;ACTN4;ARPC5;ALDOA;VCL
	Cytoplasmic Vesicle Lumen (GO:0060205)	7/115	5.18902e-08	5.31875e-07	GPI;PKM;GSN;PGAM1;ARPC5;ALDOA;VCL
	Ficolin-1-Rich Granule Lumen (GO:1904813)	7/123	8.25695e-08	7.523e-07	GPI;PKM;GSN;PGAM1;ARPC5;ALDOA;VCL
	Vesicle (GO:0031982)	8/235	4.87511e-07	3.99759e-06	MYL6;PKM;COL6A2;COL6A3;PRELP;GAPDH;ACTB;VCL
	Extracellular Membrane-Bounded Organelle (GO:0065010)	5/57	7.61445e-07	5.67623e-06	PKM;COL6A2;COL6A3;PRELP;VCL
	Extracellular Vesicle (GO:1903561)	5/60	9.864e-07	6.7404e-06	PKM;COL6A2;COL6A3;PRELP;VCL
	Ficolin-1-Rich Granule (GO:0101002)	7/184	1.27344e-06	8.03247e-06	GPI;PKM;GSN;PGAM1;ARPC5;ALDOA;VCL
	Myosin Filament (GO:0032982)	3/15	1.13827e-05	6.66699e-05	MYH9;MYH11;MYH10
	Vacuolar Lumen (GO:0005775)	5/161	0.000121363	0.000662755	CYB5R3;BGN;PRELP;HSPG2;DCN
	Lysosomal Lumen (GO:0043202)	4/86	0.000129318	0.000662755	BGN;PRELP;HSPG2;DCN
	Supramolecular Fiber (GO:0099512)	3/36	0.000170792	0.000823821	MYH9;MYH11;MYH10
	Endoplasmic Reticulum Lumen (GO:0005788)	6/284	0.000204616	0.000932139	LGALS1;COL14A1;COL6A2;COL6A1;COL6A3;LAMC1
	Golgi Lumen (GO:0005796)	4/100	0.000231445	0.000998869	BGN;PRELP;HSPG2;DCN
	Intracellular Non-Membrane-Bounded Organelle (GO:0043232)	11/1195	0.000758154	0.00307266	PDLIM1;CYB5R3;GSN;CALD1;TPM1;FLNA;RPL23A;VIM;GAPDH;ACTB;VCL
	Muscle Myosin Complex (GO:0005859)	2/14	0.000786902	0.00307266	MYH11;MYL9
	Platelet Alpha Granule Lumen (GO:0031093)	3/66	0.00102688	0.00382744	ACTN1;ACTN4;ALDOA
	Actin Filament (GO:0005884)	3/71	0.00126903	0.00452436	ACTN1;TPM2;TPM1
	Cell-Cell Junction (GO:0005911)	5/299	0.00201499	0.00688456	PDLIM1;ACTN1;FLNA;TLN1;VCL
	Platelet Alpha Granule (GO:0031091)	3/89	0.00242698	0.00796049	ACTN1;ACTN4;ALDOA
	Lysosome (GO:0005764)	6/503	0.00389956	0.0122986	COL6A1;ANXA6;BGN;PRELP;HSPG2;DCN
	Cortical Actin Cytoskeleton (GO:0030864)	2/44	0.00772143	0.0234503	GSN;ACTN4
	Polymeric Cytoskeletal Fiber (GO:0099513)	4/265	0.00821985	0.0237956	ACTN1;TPM2;TPM1;VIM
	Basement Membrane (GO:0005604)	2/46	0.00841552	0.0237956	LAMC1;HSPG2
	Mitochondrial Envelope (GO:0005740)	3/146	0.0096258	0.0263105	HADHB;CYB5R3;AK2
	Adherens Junction (GO:0005912)	3/150	0.010357	0.027396	PDLIM1;TLN1;VCL
	Cortical Granule (GO:0060473)	1/5	0.0149116	0.0381953	MYH9
	Cortical Cytoskeleton (GO:0030863)	2/63	0.0153713	0.0381953	GSN;ACTN4
Molecular Function	Term	Overlap	P-value	Adjusted P-value	Genes
	Actin Binding (GO:0003779)	10/183	1.63043e-10	1.71195e-08	PDLIM1;GSN;CALD1;TPM2;TPM1;MYH9;ACTN4;ALDOA;MYH10;VCL
	Cadherin Binding (GO:0045296)	10/319	3.4455e-08	1.80889e-06	PDLIM1;PKM;EEF1D;CALD1;MYH9;FLNA;RPL23A;TLN1;ALDOA;VCL
	RNA Binding (GO:0003723)	17/1411	5.08026e-07	1.77809e-05	HSPA9;COL14A1;ACTN1;RPL23A;ACTN4;DCN;HSPD1;HADHB;HNRNPM;LGALS1;PKM;MYH9;FLNA;VIM;ALDOA;SLC25A11;MYH10
	3-hydroxyacyl-CoA Dehydrogenase Activity (GO:0003857)	2/5	8.79885e-05	0.0023097	HADHB;HADHA
	acetyl-CoA C-acyltransferase Activity (GO:0003988)	2/6	0.000131728	0.00276629	HADHB;HADHA
	Hydro-Lyase Activity (GO:0016836)	3/46	0.000355456	0.00622049	HADHB;HADHA;CA1
	enoyl-CoA Hydratase Activity (GO:0004300)	2/11	0.000478362	0.00717543	HADHB;HADHA
	Double-Stranded RNA Binding (GO:0003725)	3/65	0.000982285	0.0128925	ACTN1;VIM;HSPD1
	Ubiquitin Protein Ligase Binding (GO:0031625)	5/271	0.00130896	0.0152712	HSPA9;GPI;TPI1;VCL;HSPD1
	Ubiquitin-Like Protein Ligase Binding (GO:0044389)	5/289	0.00173693	0.0182377	HSPA9;GPI;TPI1;VCL;HSPD1
	NAD Binding (GO:0051287)	2/26	0.0027461	0.0259007	HADHA;ALDH1B1
	ADP Binding (GO:0043531)	2/27	0.00296008	0.0259007	MYH9;MYH10
	Protein Homodimerization Activity (GO:0042803)	7/662	0.00355675	0.0287276	TPI1;ACTN1;TPM2;TPM1;MYH9;FLNA;ACTN4
Biological Process	Term	Overlap	P-value	Adjusted P-value	Genes
	Platelet Aggregation (GO:0070527)	6/35	8.55234e-10	5.15706e-07	ACTN1;FLNA;MYH9;TLN1;MYL9;VCL
	Homotypic Cell-Cell Adhesion (GO:0034109)	6/46	4.81127e-09	1.4506e-06	ACTN1;FLNA;MYH9;TLN1;MYL9;VCL
	Glycolytic Process (GO:0006096)	5/29	2.30269e-08	4.62841e-06	GPI;TPI1;PKM;PGAM1;GAPDH
	Supramolecular Fiber Organization (GO:0097435)	10/316	3.15218e-08	4.75192e-06	GSN;TNXB;COL14A1;ACTN1;TPM2;TPM1;MYH11;VIM;ALDOA;MYL9
	Actomyosin Structure Organization (GO:0031032)	6/77	1.13349e-07	1.36699e-05	PDLIM1;TPM1;MYH9;MYH11;MYL9;MYH10
	Carbohydrate Catabolic Process (GO:0016052)	5/41	1.4137e-07	1.42077e-05	GPI;TPI1;PKM;PGAM1;GAPDH
	Muscle Contraction (GO:0006936)	6/94	3.74232e-07	2.9512e-05	MYL6;TPM2;TPM1;MYH11;ALDOA;MYLK
	Pyruvate Metabolic Process (GO:0006090)	5/50	3.91536e-07	2.9512e-05	GPI;TPI1;PKM;PGAM1;GAPDH
	Actin Filament Organization (GO:0007015)	6/144	4.56183e-06	0.000305642	GSN;ACTN1;TPM2;TPM1;FLNA;ALDOA
	Regulation Of Programmed Cell Death (GO:0043067)	6/195	2.57042e-05	0.00154996	LGALS1;ACTN1;TMEM109;ACTN4;ACTB;TGM2
	Gluconeogenesis (GO:0006094)	3/32	0.000119662	0.00655965	GPI;TPI1;PGAM1
	Elastic Fiber Assembly (GO:0048251)	2/6	0.000131728	0.00661934	TNXB;MYH11
	Hexose Biosynthetic Process (GO:0019319)	3/35	0.000156894	0.00727746	GPI;TPI1;PGAM1
	Regulation Of Apoptotic Process (GO:0042981)	9/705	0.000236116	0.0101699	HSPA9;LGALS1;ACTN1;FLNA;ACTN4;ACTB;PTMS;HSPD1;TGM2
	Regulation Of Cell Migration (GO:0030334)	7/434	0.000309239	0.0124314	TNXB;LMNA;TPM1;FLNA;ACTN4;VCL;MYLK
	Muscle Filament Sliding (GO:0030049)	2/10	0.000392144	0.0147789	MYL6;TPM1
	Regulation Of Muscle System Process (GO:0090257)	2/11	0.000478362	0.0169678	TPM1;MYL9
	Positive Regulation Of Integrin-Mediated Signaling Pathway (GO:2001046)	2/12	0.000572927	0.0181829	FLNA;LAMC1
	Actin-Myosin Filament Sliding (GO:0033275)	2/12	0.000572927	0.0181829	MYL6;TPM1
	Glucose Metabolic Process (GO:0006006)	3/59	0.000740457	0.0223248	GPI;TPI1;PGAM1
	Smooth Muscle Contraction (GO:0006939)	2/14	0.000786902	0.0225953	MYH11;MYLK
	Regulation Of Cell Adhesion (GO:0030155)	4/144	0.000919274	0.0251965	TNXB;TPM1;LAMC1;TGM2
	Phagocytosis (GO:0006909)	3/69	0.00116827	0.0293772	GSN;MYH9;TGM2
	Extracellular Matrix Assembly (GO:0085029)	2/17	0.00116924	0.0293772	TNXB;MYH11
	Regulation Of Integrin-Mediated Signaling Pathway (GO:2001044)	2/19	0.00146449	0.0339649	FLNA;LAMC1
	Regulation Of Vascular Endothelial Growth Factor Signaling Pathway (GO:1900746)	2/19	0.00146449	0.0339649	TNXB;DCN
	Positive Regulation Of Protein Processing (GO:0010954)	2/20	0.00162408	0.0360107	GSN;MYH9
	Wound Healing (GO:0042060)	3/80	0.00178969	0.0360107	TPM1;ANXA6;MYH9
	Mitochondrial Calcium Ion Homeostasis (GO:0051560)	2/21	0.00179158	0.0360107	ANXA6;TGM2
	Regulation Of Cell-Substrate Junction Assembly (GO:0090109)	2/21	0.00179158	0.0360107	TLN1;VCL
	Positive Regulation Of I-kappaB kinase/NF-kappaB Signaling (GO:0043123)	4/175	0.0018857	0.0366798	LGALS1;EEF1D;FLNA;GAPDH
	Positive Regulation Of Cell Adhesion (GO:0045785)	3/88	0.00235015	0.0442856	TPM1;LAMC1;TGM2
	Protein Localization To Cell Surface (GO:0034394)	2/26	0.0027461	0.0487028	FLNA;VCL
	Plasma Membrane Invagination (GO:0099024)	2/26	0.0027461	0.0487028	GSN;MYH9
