## Supplementary Table 2B for "Extracellular Matrix-Induced Genes May Reduce Response to Rapamycin in LAM"

### Sheet: Sheet1
	baseMean	log2FoldChange	p value	padj
CDK7	161.031	1.24018	5.95701e-08	6.30896e-06
MNAT1	71.9812	1.01288	4.20643e-05	0.00208452
CCNH	402.975	1.0585	9.36831e-09	1.1384e-06
GAS6	971.404	0.525209	0.000197929	0.00761629
AXL	2182.69	-0.128155	0.277323	0.834986
PLAUR	1064.84	0.768184	6.3173e-07	5.24654e-05
PLAU	224.121	2.13035	4.57583e-21	2.20098e-18
