## Supplementary Table 5 for "Extracellular Matrix-Induced Genes May Reduce Response to Rapamycin in LAM"

### Sheet: GO__2023_table
Cellular Component	Term	Overlap	P-value	Adjusted P-value	Genes
	Mitochondrial Matrix (GO:0005759)	18/355	4.39802e-05	0.00892799	TSFM;FH;OAT;ALAS1;HIBADH;FASTKD3;MRPS22;ETFDH;MRPL39;PYCR2;TFB2M;ATP5F1C;MRPL13;BOLA3;C1QBP;NDUFS1;ISCU;METTL17
	Focal Adhesion (GO:0005925)	17/387	0.000391008	0.0218082	MAP2K1;PDCD6IP;PLAUR;L1CAM;IGF2R;CNN3;LIMA1;PROCR;NCSTN;PLAU;GNB2;FAT1;ADAM9;PPIB;TNS2;SNTB1;EPHA2
	Mitochondrial Membrane (GO:0031966)	21/540	0.000434126	0.0218082	CYB5A;ATP5PD;MTERF3;MRPS36;MRPS22;NDUFB3;MRPL16;ETFDH;MRPL39;PLA2G4A;NDUFC1;SDHD;ATP5F1C;MRPL13;SDHB;MRPL33;CASP8;RAF1;SLC25A5;TMEM14B;TMEM14C
	Cell-Substrate Junction (GO:0030055)	17/395	0.000493259	0.0218082	MAP2K1;PDCD6IP;PLAUR;L1CAM;IGF2R;CNN3;LIMA1;PROCR;NCSTN;PLAU;GNB2;FAT1;ADAM9;PPIB;TNS2;SNTB1;EPHA2
	Organelle Inner Membrane (GO:0019866)	17/398	0.000537147	0.0218082	ATP5PD;MRPS36;MRPS22;NDUFB3;MRPL16;ETFDH;MRPL39;PLA2G4A;NDUFC1;SDHD;ATP5F1C;MRPL13;SDHB;MRPL33;UNC50;SLC25A5;ARL6IP6
	Intracellular Organelle Lumen (GO:0070013)	27/856	0.00172873	0.0475973	CSTB;FH;OAT;ALAS1;HIBADH;CSF1;FASTKD3;ETFDH;CTSL;C1QBP;IGFBP7;ARSB;METTL17;TSFM;PGAM1;IGFBP3;PLAUR;PYCR2;TFB2M;ATP5F1C;DERA;PSMA5;BOLA3;NDUFS1;GAS6;PPIB;ISCU
	Nucleus (GO:0005634)	100/4487	0.00187509	0.0475973	LTV1;CRTC2;CCNH;CTNND1;AHR;ELK4;RGS2;AKT1;SVEP1;TRIM21;TRIM22;PDGFRA;MAP2K1;MORC3;IGFBP3;LIG4;SAP30;DPM1;TBL1XR1;RFX5;SBDS;MAPKAPK5;PPIB;ISCU;CRABP2;TWIST1;COPS7A;TXN;OAZ1;PRPF8;SDCBP;EIF1AD;PPP4C;ZNF706;ZNHIT3;BAG3;MCMBP;KHDC4;MORC2;SERF2;ZNF146;HEXIM1;TIPARP;NEK7;CBX1;MAD2L1BP;PHC3;FAM111B;CDK7;KIF18B;FAT1;CPEB2;MUS81;CSRNP2;THRA;RNF14;HSPB8;NCAPG2;TECR;HMGB2;YBX1;CTSL;C1QBP;UIMC1;ZNF367;SREBF1…
	Mitochondrial Inner Membrane (GO:0005743)	15/370	0.00187576	0.0475973	ATP5PD;MRPS36;MRPS22;NDUFB3;MRPL16;ETFDH;MRPL39;PLA2G4A;NDUFC1;SDHD;ATP5F1C;MRPL13;SDHB;MRPL33;SLC25A5
	Intracellular Membrane-Bounded Organelle (GO:0043231)	111/5175	0.00361901	0.0816288	LTV1;CRTC2;CCNH;CTNND1;AHR;COMT;ELK4;RGS2;OSBP;AKT1;SVEP1;TRIM21;TRIM22;PDGFRA;MAP2K1;MORC3;IGFBP3;LIG4;SAP30;DPM1;TBL1XR1;RFX5;SBDS;MAPKAPK5;PPIB;ISCU;CRABP2;COPB1;TWIST1;COPS7A;TXN;OAZ1;PRPF8;SDCBP;EIF1AD;PPP4C;ZNF706;ZNHIT3;BAG3;MCMBP;KHDC4;MORC2;SERF2;ZNF146;HEXIM1;TIPARP;NEK7;CBX1;MAD2L1BP;PHC3;FAM111B;CDK7;KIF18B;FAT1;CPEB2;MUS81;CSRNP2;THRA;RNF14;HSPB8;NCAPG2;TECR;HMGB2;PTPRK;YBX1;CLINT1;C…
Molecular Function	Term	Overlap	P-value	Adjusted P-value	Genes
	Cyclin-Dependent Protein Serine/Threonine Kinase Regulator Activity (GO:0016538)	6/46	0.0001259	0.0480938	HEXIM1;KAT2B;CCNH;CDKN2A;CCNG2;MCM2
	Cyclin-Dependent Protein Serine/Threonine Kinase Inhibitor Activity (GO:0004861)	3/9	0.000385679	0.0736648	HEXIM1;KAT2B;CDKN2A
Biological Process	Term	Overlap	P-value	Adjusted P-value	Genes
	Proton Motive Force-Driven Mitochondrial ATP Synthesis (GO:0042776)	7/53	3.15336e-05	0.0656214	ATP5PD;NDUFB3;NDUFC1;NDUFS1;SDHD;ATP5F1C;SDHB
	Proton Motive Force-Driven ATP Synthesis (GO:0015986)	7/60	7.13235e-05	0.0677408	ATP5PD;NDUFB3;NDUFC1;NDUFS1;SDHD;ATP5F1C;SDHB
	Oxidative Phosphorylation (GO:0006119)	7/63	9.77976e-05	0.0677408	ATP5PD;NDUFB3;NDUFC1;NDUFS1;SDHD;ATP5F1C;SDHB
	SREBP Signaling Pathway (GO:0032933)	3/7	0.000164849	0.0677408	SREBF1;INSIG1;ERLIN1
	Ribosome Assembly (GO:0042255)	6/50	0.000201682	0.0677408	TRAF7;RPL10;MTERF3;C1QBP;SBDS;RPL23A
	Positive Regulation Of DNA Binding (GO:0043388)	5/33	0.000227334	0.0677408	HMGB2;PLAUR;TWIST1;PPARG;TXN
	Cellular Response To Sterol Depletion (GO:0071501)	3/8	0.000260416	0.0677408	SREBF1;INSIG1;ERLIN1
	Regulation Of DNA-templated Transcription Initiation (GO:2000142)	3/8	0.000260416	0.0677408	THRA;TWIST1;PPM1D
	Mitochondrial Gene Expression (GO:0140053)	8/103	0.00039108	0.0844597	MTERF3;FASTKD3;MRPS22;MRPL16;MRPL39;TFB2M;MRPL13;MRPL33
	Regulation Of Cyclin-Dependent Protein Serine/Threonine Kinase Activity (GO:0000079)	7/79	0.000405861	0.0844597	HEXIM1;CDK7;CCNH;CDKN2A;CCNG2;AKT1;MNAT1
	Modulation By Host Of Viral Process (GO:0044788)	4/22	0.000481648	0.091119	EEA1;ZDHHC8;PPIB;IGF2R
